# Life without mismatch repair

**DOI:** 10.1101/2021.04.14.437578

**Authors:** Mathijs A. Sanders, Harald Vöhringer, Victoria J. Forster, Luiza Moore, Brittany B. Campbell, Yvette Hooks, Melissa Edwards, Vanessa Bianchi, Tim H. H. Coorens, Timothy M. Butler, Henry Lee-Six, Philip S. Robinson, Christoffer Flensburg, Rebecca A. Bilardi, Ian J. Majewski, Agnes Reschke, Elizabeth Cairney, Bruce Crooks, Scott Lindhorst, Duncan Stearns, Patrick Tomboc, Ultan McDermott, Michael R. Stratton, Adam Shlien, Moritz Gerstung, Uri Tabori, Peter J. Campbell

## Abstract

Mismatch repair (MMR) is a critical defence against mutation, but we lack quantification of its activity on different DNA lesions during human life. We performed whole-genome sequencing of normal and neoplastic tissues from individuals with constitutional MMR deficiency to establish the roles of MMR components, tissue type and disease state in somatic mutation rates. Mutational signatures varied extensively across genotypes, some coupled to leading-strand replication, some to lagging-strand replication and some independent of replication, implying that the various MMR components engage different forms of DNA damage. Loss of *MSH2* or *MSH6* (MutSα), but not *MLH1* or *PMS2* (MutLα), caused 5-methylcytosine-dependent hypermutation, indicating that MutSα is the pivotal complex for repairing spontaneous deamination of methylated cytosines in humans. Neoplastic change altered the distribution of mutational signatures, particularly accelerating replication-coupled indel signatures. Each component of MMR repairs 1-10 lesions/day per normal human cell, and many thousands of additional events during neoplastic transformation.

**Highlights:**

- MMR repairs 1-10 lesions/day in every normal cell and thousands more in tumor cells
- MMR patterns and rates are shaped by genotype, tissue type and malignant transformation
- MSH2 and MSH6 are pivotal for repairing spontaneous deamination of methylated cytosine
- Replication indels and substitutions vary by leading versus lagging strand and genotype
