## Supplementary material for "Life without mismatch repair": Table S3

### Sheet: Signatures
Mutation type	MMR-1	MMR-2	MMR-3	MMR-4	MMR-5	MMR-6
A[C>A]A	0.00158808	0.0016905	0.00247305	0.00751132	0.00079634	5.5602e-10
A[C>A]C	0.00117318	0.0014837	0.00180396	0.0106632	0.00257051	3.86197e-05
A[C>A]G	0.00017319	0.000171375	0.000470526	0.000583162	5.01736e-05	6.41542e-06
A[C>A]T	0.000856189	0.000876255	0.00535808	0.00629789	0.00506557	1.5607e-09
C[C>A]A	0.000913382	0.00126718	0.00284912	0.0162167	0.0150928	1.19178e-09
C[C>A]C	0.00025716	0.00113385	0.000923919	0.0337267	0.0299436	0.00015876
C[C>A]G	0.000631874	0.000319696	0.00299402	0.000632689	0.00309675	0.000214337
C[C>A]T	0.000542792	0.000355729	0.00839741	0.0448299	0.0778615	2.59403e-05
G[C>A]A	0.0010034	0.00165676	0.000779452	0.00788942	0.0042103	1.5345e-09
G[C>A]C	0.000746859	0.000898639	0.00130725	0.00949244	0.00451739	0.000181821
G[C>A]G	0.000235324	0.000102397	0.00112288	0.000632138	0.000626146	3.34419e-05
G[C>A]T	0.001229	0.000854514	0.00444654	0.00716022	0.0122974	5.00536e-10
T[C>A]A	0.000863418	0.00159682	0.00372885	0.00545049	0.00245719	4.45639e-09
T[C>A]C	0.00148407	0.00145794	0.000659049	0.0109515	0.00514967	2.75593e-05
T[C>A]G	0.000298591	0.000167656	0.000856531	0.000457514	0.000256216	2.69613e-05
T[C>A]T	0.00299159	0.00278208	0.0083171	0.0133814	0.0159779	1.13236e-05
A[C>G]A	0.000797085	0.000579448	0.00398464	0.0022337	0.00123545	0.000176853
A[C>G]C	0.000310731	0.000238511	0.00210162	0.00125248	0.000697126	1.87199e-09
A[C>G]G	7.44123e-05	5.53965e-05	0.000233746	0.000432291	0.000108403	6.40457e-10
A[C>G]T	0.000521817	0.000463302	0.00439372	0.00503969	0.00110592	0.000224285
C[C>G]A	0.000188432	0.000258335	0.000415794	0.00159228	5.83187e-05	5.96589e-06
C[C>G]C	0.000133178	0.00019631	0.000733667	0.00104764	4.60966e-05	8.98478e-10
C[C>G]G	3.46538e-05	5.37376e-05	0.000301452	0.000400787	0.000174995	1.92815e-05
C[C>G]T	0.000223461	0.000364115	0.000644994	0.00303887	2.81509e-05	5.32342e-06
G[C>G]A	0.000291458	0.000186672	0.00111241	0.0018372	0.000315186	3.10487e-05
G[C>G]C	0.000499727	0.000339725	0.00227948	0.0022297	0.0013113	0.000149615
G[C>G]G	3.44047e-06	1.75603e-05	0.00037274	0.000352154	0.000154255	1.04191e-09
G[C>G]T	0.000288825	0.000262521	0.0017359	0.00256161	0.000812093	8.14382e-05
T[C>G]A	9.01523e-05	0.000896896	0.00360445	0.00394484	6.41577e-09	9.19331e-05
T[C>G]C	0.00023716	0.000448151	0.0012925	0.00265483	6.4374e-08	2.76181e-05
T[C>G]G	5.96552e-05	6.11466e-05	0.000176597	0.000338421	7.10999e-06	4.87028e-09
T[C>G]T	0.000573821	0.00192121	0.00591165	0.00911262	3.76717e-08	0.000252822
A[C>T]A	0.00728997	8.79129e-09	0.0140007	0.0121224	0.0347352	4.45668e-05
A[C>T]C	0.00309045	0.00074322	0.0122137	0.00735134	0.0124471	9.28689e-05
A[C>T]G	0.314153	0.0149513	0.000959632	0.000464412	0.000927631	0.00114587
A[C>T]T	0.00217954	0.000216139	0.0113833	0.0096322	0.0128319	7.12066e-09
C[C>T]A	0.00256809	0.000541948	0.00701034	0.0106462	0.00899317	3.34135e-05
C[C>T]C	0.00161083	0.00195016	0.00829731	0.0117598	0.0132076	0.000167643
C[C>T]G	0.179127	0.00768925	0.000891514	0.00091503	0.0161332	0.00134501
C[C>T]T	0.0024075	0.00210135	0.00929659	0.0138817	0.0101313	0.000209899
G[C>T]A	0.00729481	0.000835943	0.0111189	0.0220536	0.048926	1.51913e-05
G[C>T]C	0.0127743	0.00982751	0.025897	0.0202265	0.0459745	0.00166127
G[C>T]G	0.227845	0.0474252	0.0167853	0.0195471	0.0106516	0.00438825
G[C>T]T	0.00555107	0.0039834	0.0171576	0.0230898	0.0325013	0.000304797
T[C>T]A	0.00319512	0.00179766	0.0106743	0.0236849	0.00640008	0.000188502
T[C>T]C	0.00437282	0.0027571	0.00973952	0.013603	0.00785322	0.000538286
T[C>T]G	0.112535	0.00551495	0.000869776	0.0034608	0.000959938	0.000639979
T[C>T]T	0.00366982	0.00344854	0.00804958	0.0324502	0.00753375	0.000711183
A[T>A]A	0.00174026	0.00142573	0.00659811	0.0237237	0.00129998	0.000184306
A[T>A]C	0.00188582	0.00137458	0.00705115	0.0159689	0.00305288	8.14476e-10
A[T>A]G	0.000493643	0.000506194	0.00238066	0.00689971	0.000609159	1.50371e-05
A[T>A]T	0.00759635	0.00634051	0.0343296	0.0122056	0.0149362	0.00794322
C[T>A]A	0.000320802	0.000603872	0.00138469	0.0140819	0.000581585	3.58321e-09
C[T>A]C	0.00050683	0.000832977	0.00291194	0.0186596	0.00323905	4.66994e-05
C[T>A]G	0.000422958	0.000729533	0.000719534	0.0131225	0.00123025	1.35398e-09
C[T>A]T	0.000340538	0.00130676	5.40915e-09	0.0330435	0.00291999	2.18472e-08
G[T>A]A	0.000338393	0.000271911	0.00289527	0.00567848	0.00024655	4.45743e-05
G[T>A]C	0.000806282	0.000344577	0.00554214	0.00760661	0.00218475	8.67649e-10
G[T>A]G	0.00033781	0.000172386	0.00310905	0.00384809	0.00104502	8.74365e-10
G[T>A]T	0.000612838	0.000457462	0.0053349	0.00557943	0.00251424	1.5547e-09
T[T>A]A	0.00496898	0.00313689	0.0125678	0.0200817	0.00589608	0.0028327
T[T>A]C	0.000421039	0.000228964	0.00250436	0.00922455	0.00100351	1.70042e-09
T[T>A]G	0.000297325	0.00029877	0.00149533	0.00614878	0.000107418	2.08646e-09
T[T>A]T	0.00333941	0.00216296	0.00907207	0.013706	0.00334936	0.00129606
A[T>C]A	0.00250397	0.0013839	0.0507592	0.0109295	0.0122986	0.00194876
A[T>C]C	0.00108796	0.000812944	0.0184339	0.00129216	0.00451146	0.000734466
A[T>C]G	0.00118426	0.00110389	0.0454489	0.000843259	0.0155283	0.00256182
A[T>C]T	0.00231474	0.000103912	0.0291044	0.00978351	0.00293318	0.000160716
C[T>C]A	1.37221e-07	0.00112347	0.031271	0.0107197	0.00969347	0.00117322
C[T>C]C	0.000117875	0.000594494	0.019212	0.0182296	0.004392	0.000594826
C[T>C]G	6.09472e-09	0.000845776	0.0419691	0.00766438	0.0156433	0.00170455
C[T>C]T	4.65954e-09	0.000340141	0.0290277	0.0288401	0.00705853	0.000908079
G[T>C]A	0.00242781	0.0038865	0.0469632	0.00394267	0.0123652	0.00167523
G[T>C]C	0.00171725	0.00227562	0.0165551	0.00359327	0.00518337	0.000290026
G[T>C]G	0.0010206	0.00184075	0.0335773	4.36641e-05	0.0113314	0.000832505
G[T>C]T	0.00126034	0.00156579	0.0282609	0.00387059	0.00694683	0.00037534
T[T>C]A	0.00167398	0.00185868	0.0400278	0.00868292	0.00992946	0.000617662
T[T>C]C	0.00254616	0.00216203	0.0292754	0.00336848	0.00606287	0.00191244
T[T>C]G	0.00101138	0.00113425	0.0301687	0.00147933	0.00977865	0.000802803
T[T>C]T	0.00444378	0.00172537	0.0442904	0.00372852	0.0090033	0.00288571
A[T>G]A	0.000293553	0.000310229	0.00227195	0.00266258	8.47024e-09	4.94373e-05
A[T>G]C	0.000230793	9.90906e-05	0.00262357	0.00168122	0.00021537	4.55938e-05
A[T>G]G	0.000234827	0.000129617	0.00213386	0.00305183	0.00044885	2.45165e-09
A[T>G]T	0.00027276	4.15647e-05	0.00808151	0.00979802	0.000708081	3.91984e-09
C[T>G]A	0.00012401	5.35564e-06	0.00245488	0.0026683	0.000403526	5.08378e-05
C[T>G]C	0.000265636	8.21757e-10	0.00954331	0.0149869	0.000918126	0.000212768
C[T>G]G	0.000323795	1.65852e-06	0.00860807	0.00553946	0.00241539	4.78146e-05
C[T>G]T	1.9048e-09	3.08832e-10	0.0222889	0.0808473	3.28665e-09	4.16243e-05
G[T>G]A	0.000113502	2.57522e-05	0.0010996	0.00119193	3.07709e-08	3.24006e-05
G[T>G]C	0.00011568	1.75803e-05	0.00196636	0.0026556	0.000100432	4.98648e-09
G[T>G]G	7.79611e-05	0.000126182	0.00206825	0.00213755	0.00026769	4.26951e-05
G[T>G]T	0.000207042	2.33848e-09	0.0104324	0.0200286	4.37581e-05	0.000163962
T[T>G]A	0.000241658	0.000281153	0.00209624	0.0037273	1.50233e-08	1.02165e-09
T[T>G]C	0.000333091	0.000219912	0.00208585	0.0021386	0.000225237	4.14776e-05
T[T>G]G	0.000422565	0.000501287	0.00317097	0.00326538	0.000960442	0.00057009
T[T>G]T	0.00126483	0.000392696	0.0124506	0.0148679	0.00132361	2.64573e-06
Multinucleotide variant	0	0	0	0.0406258	0	0
Deletion	0.019228	0.256192	0.00554503	0.0146365	0.306282	0.850704
Insertion	0.0189903	0.56945	0.0281733	0.0080607	0.0412797	0.100876
Table S3. Mutational Signatures Extracted from the Sequencing Data of All Microdissected CMMRD tissues, Related to Figures 2-5 and 7
