## Supplementary material for "Life without mismatch repair": Table S4

### Sheet: Exposures
Sample	MMR-1	MMR-2	MMR-3	MMR-4	MMR-5	MMR-6
PD40099b_lo0001	0.037428	0.439539	0.425624	0.00959693	0.0465451	0.0412668
PD40099b_lo0002	0.0107672	0.620682	0.325931	0	0.0233288	0.0192912
PD40099b_lo0004	0	0.763116	0.216676	0	0.0188704	0.00133833
PD40099b_lo0006	0	0.737873	0.235967	0	0.0133446	0.0128151
PD40099b_lo0008	0	0.758585	0.235712	0	0.00570364	0
PD40101b_lo0001	0.783304	0.0586653	0.0490738	0.00304491	0.102512	0.00340015
PD40101b_lo0002	0.780674	0.0539411	0.0542508	0.00258091	0.105353	0.00320033
PD40101b_lo0003	0.752627	0.0602004	0.0473814	0.00178492	0.135938	0.00206888
PD40101b_lo0004	0.828289	0.0218573	0.0513246	0.00532128	0.0924072	0.000801053
PD40101b_lo0005	0.732793	0.0458711	0.0632848	0.00178719	0.155852	0.000412428
PD40101b_lo0007	0.787446	0.0332268	0.0516411	0.00311627	0.124449	0.000121413
PD40101b_lo0008	0.763442	0.0680757	0.0362767	0.000796873	0.127196	0.00421204
PD40101b_lo0010	0.753719	0.0537786	0.056099	0.00250239	0.128668	0.00523227
PD40101b_lo0012	0.758113	0.0656592	0.0536264	0.00464257	0.112511	0.00544791
PD40101b_lo0014	0.801863	0.0409779	0.0548545	0.000139697	0.100349	0.00181607
PD40101b_lo0015	0.782909	0.0603893	0.0483814	0.00280182	0.102417	0.00310202
PD40101b_lo0016	0.807559	0.0332667	0.0564796	0.00526371	0.0966944	0.00073692
PD40101b_lo0018	0.761943	0.0435671	0.0673127	0.00264285	0.122412	0.00212229
PD40101b_lo0019	0.78197	0.0373335	0.065022	0.00144347	0.110754	0.00347746
PD40101b_lo0020	0.782893	0.0353535	0.0656566	0.0027195	0.109946	0.00343175
PD40101c_lo0003	0.359151	0.15115	0.100427	0.000243276	0.352126	0.0369019
PD40101c_lo0005	0.353383	0.15457	0.0997813	0.000314531	0.353683	0.038268
PD40101c_lo0007	0.351169	0.155619	0.0999925	0.000373329	0.354185	0.038662
PD40101c_lo0008	0.351207	0.155679	0.0998294	0.000269445	0.35426	0.0387552
PD40101c_lo0009	0.350037	0.154833	0.100711	0.000236862	0.355855	0.0383272
PD40102b_lo0001	0.0599009	0.575375	0.0458777	0.152563	0.152623	0.0136605
PD40102b_lo0002	0.0164281	0.624568	0.0898629	0.0539356	0.118962	0.0962433
PD40102b_lo0007	0.0642317	0.61215	0.0688727	0.0755094	0.155056	0.0241797
PD40102b_lo0008	0.0296386	0.626632	0.0434239	0.159695	0.124111	0.0164994
PD40102b_lo0009	0.0195976	0.59436	0.061349	0.0775383	0.169837	0.0773185
PD40102b_lo0011	0.0212096	0.6487	0.0398798	0.0989663	0.150327	0.0409171
PD40102b_lo0012	0.0237021	0.634663	0.0454885	0.0789311	0.161369	0.055846
PD40102b_lo0013	0.092139	0.481085	0.0864965	0.126699	0.196397	0.0171839
PD40102b_lo0015	0.0361061	0.685346	0.0595931	0.0843163	0.106619	0.0280196
PD40102b_lo0016	0.0255544	0.529371	0.0614432	0.0627941	0.174806	0.146032
PD40103a_lo0002	0.282839	0.0812674	0.0996884	0.126998	0.362004	0.0472038
PD40103a_lo0003	0.29123	0.0819559	0.101925	0.13103	0.340352	0.0535066
PD40103a_lo0004	0.290234	0.0816401	0.103778	0.143505	0.32747	0.0533733
PD40103a_lo0007	0.294898	0.0827991	0.103302	0.123516	0.341255	0.0542299
PD40103a_lo0009	0.305993	0.0867594	0.0869801	0.112521	0.357277	0.0504695
PD40103a_lo0010	0.309374	0.0884898	0.0886943	0.10401	0.358798	0.0506338
PD40103a_lo0011	0.295111	0.0857313	0.0993144	0.114636	0.355414	0.049794
PD40103a_lo0012	0.299859	0.0848419	0.0925302	0.126704	0.345667	0.0503971
PD40103a_lo0013	0.299277	0.0854236	0.0910331	0.120327	0.353874	0.0500649
PD40103a_lo0015	0.276045	0.0808994	0.0987654	0.124102	0.373641	0.0465476
PD40103b_lo0001	0.587616	0.0420984	0.0285606	0.0390593	0.296277	0.006389
PD40103b_lo0004	0.550249	0.0391707	0.0230672	0.111181	0.269328	0.00700324
PD40103b_lo0012	0.5501	0.0575884	0.0355339	0.0643134	0.288089	0.00437566
PD40103b_lo0013	0.564217	0.0567504	0.0331838	0.0648006	0.27647	0.00457814
PD40103b_lo0015	0.595617	0.0316533	0.026174	0.104062	0.233709	0.00878504
PD40103b_lo0018	0.568185	0.0580187	0.0334431	0.0692931	0.266342	0.00471877
PD40103b_lo0037	0.635932	0.0149925	0.0257371	0.075962	0.24063	0.00674663
PD40103b_lo0039	0.655709	0.0344396	0.0268733	0.0859424	0.195001	0.00203507
PD40103b_lo0040	0.714108	0.0388321	0.0251788	0.0355222	0.184053	0.0023051
PD40103b_lo0045	0.66003	0.00654428	0.0321114	0.115911	0.178359	0.00704343
PD40103b_lo0047	0.541251	0.0511092	0.0168043	0.074496	0.307731	0.00860787
PD47719a_lo0004	0.0817917	0.575456	0.20166	0	0.065256	0.0758363
PD47719a_lo0005	0.104193	0.430674	0.258328	0.180252	0.00561583	0.0209367
PD47719a_lo0006	0.137628	0.436813	0.321174	0.0494115	0.013711	0.0412624
PD47719a_lo0007	0.196807	0.281199	0.355816	0.0744542	0.0381232	0.0536005
PD47719a_lo0008	0.142837	0.38655	0.331944	0.0779491	0.0140336	0.0466861
PD47719a_lo0009	0.189629	0.382455	0.323926	0.0336438	0.0418462	0.0284999
PD47719a_lo0011	0.103167	0.559778	0.240855	0.0295329	0.0327791	0.0338876
PD47719a_lo0012	0.0672572	0.540006	0.198937	0.161382	0.00608208	0.026336
PD47719b_lo0001	0.16012	0.411973	0.275755	0.0222419	0.0804471	0.0494633
PD47719b_lo0002	0.140931	0.425124	0.239886	0.0413667	0.0981446	0.0545473
PD47719b_lo0003	0.123702	0.476186	0.249836	0.0497801	0.0714887	0.0290072
PD47719b_lo0004	0.159927	0.348845	0.324392	0.0942825	0.0394272	0.0331249
PD47719b_lo0005	0.0876931	0.447803	0.205227	0.112528	0.0154979	0.131251
PD47719b_lo0017	0.099483	0.564356	0.218783	0.0172322	0.0495095	0.0506363
PD47719b_lo0019	0.0754341	0.528494	0.244976	0.0907486	0.0115001	0.0488471
PD47719b_lo0020	0.0807665	0.578445	0.203715	0.039435	0.0352495	0.0623896
PD47719b_lo0021	0.0870199	0.487549	0.221574	0.110193	0.0272781	0.0663858
PD47719b_lo0022	0.111308	0.41344	0.25544	0.140592	0.0078926	0.0713285
PD47719b_lo0024	0.0875951	0.573669	0.178829	0	0.0956004	0.064307
PD47719b_lo0025	0.105517	0.525218	0.231731	0.0168962	0.0670778	0.0535609
PD47719c_lo0001	0.031676	0.137776	0.244914	0.0317131	0.0451772	0.508744
PD47719c_lo0002	0.0316724	0.137779	0.244887	0.0317095	0.0451722	0.50878
PD47719d_lo0001	0.0326115	0.133827	0.246665	0.0313736	0.0492406	0.506282
PD47719d_lo0002	0.0331406	0.135106	0.247539	0.0309812	0.0528126	0.500421
PD47719d_lo0003	0.03119	0.137797	0.24579	0.0324272	0.0461294	0.506666
PD47719d_lo0004	0.0316823	0.137431	0.24609	0.0314613	0.0485734	0.504762
PD47719d_lo0005	0.0316231	0.136325	0.24659	0.0319928	0.0460762	0.507393
PD47719d_lo0006	0.0312696	0.138574	0.245603	0.0317121	0.0471625	0.505679
PD47720b_lo0002	0.355701	0.166009	0.0121818	0.0752461	0.182274	0.208589
PD47720b_lo0003	0.392672	0.10681	0.0181047	0.0837977	0.246662	0.151954
PD47720b_lo0005	0.335465	0.175142	0.0114907	0.0297406	0.158998	0.289164
PD47720b_lo0006	0.383339	0.141873	0.00634912	0.0531845	0.159354	0.255901
PD47720b_lo0007	0.297991	0.178903	0.00775657	0.0857082	0.162251	0.26739
PD47720b_lo0008	0.29354	0.188128	0.0104568	0.0895113	0.145888	0.272476
PD47720b_lo0009	0.345873	0.125443	0.0467668	0.0358748	0.153387	0.292656
PD47720b_lo0010	0.335204	0.176541	0.00822154	0.0298585	0.159028	0.291147
PD47720b_lo0011	0.322822	0.167969	0	0.0735553	0.189672	0.245982
PD47721a_lo0001	0.351557	0.069947	0.118688	0.0037442	0.435951	0.0201127
PD47721a_lo0005	0.346672	0.0813793	0.106831	0.00196621	0.439958	0.023194
PD47721a_lo0006	0.345977	0.0786441	0.111365	0.00274755	0.439322	0.0219447
PD47721b_lo0001	0.535427	0.0594036	0.0941551	0	0.265606	0.0454076
PD47721b_lo0002	0.526154	0.0336917	0.138568	0.00294966	0.269533	0.0291033
PD47721b_lo0003	0.599328	0.0260667	0.100494	0	0.262382	0.01173
PD47721b_lo0005	0.562099	0.035982	0.107646	0.00473763	0.274543	0.0149925
PD47721b_lo0006	0.554027	0.0303736	0.0962007	0	0.310668	0.00873108
PD47721c_lo0001	0.305381	0.0642183	0.165076	0.0038703	0.354864	0.106591
PD47721c_lo0002	0.32769	0.0586576	0.16002	0.00219762	0.353248	0.0981876
PD47721c_lo0003	0.303497	0.0632112	0.171113	0.000318766	0.358293	0.103567
PD47721c_lo0004	0.30667	0.0648764	0.164434	0.00391373	0.353864	0.106242
PD47722a_lo0001	0.0234481	0.521203	0.400613	0.0109044	0.0350652	0.0087663
PD47722a_lo0002	0.00317483	0.660082	0.336743	0	0	0
PD47722a_lo0003	0.0120136	0.617832	0.353155	0.00770684	0	0.00929354
PD47722b_lo0002	0.000300797	0.749962	0.239435	0	0.000977591	0.00932471
PD47722b_lo0003	0.0235668	0.621872	0.336423	0	0.00172117	0.0164173
Table S4. Mutational Exposures and Estimated Mutation Counts for All Intestinal Samples, Related to Figures 2-4

### Sheet: Exposures SBS
Sample	MMR-1	MMR-2	MMR-3	MMR-4	MMR-5	MMR-6
PD40099b_lo0001	0.0590521	0.205128	0.667444	0.014763	0.0520591	0.001554
PD40099b_lo0002	0.0202238	0.342513	0.605422	0	0.0309811	0.000860585
PD40099b_lo0004	0	0.496068	0.474289	0	0.0296431	0
PD40099b_lo0006	0	0.471308	0.507526	0	0.020461	0.00070555
PD40099b_lo0008	0	0.484363	0.506849	0	0.0087878	0
PD40101b_lo0001	0.845958	0.0187966	0.0528336	0.00327388	0.0790246	0.000112892
PD40101b_lo0002	0.840632	0.0172305	0.0582747	0.00274772	0.0810006	0.000114489
PD40101b_lo0003	0.82114	0.0194631	0.051552	0.0019144	0.105884	4.55809e-05
PD40101b_lo0004	0.865357	0.00677215	0.0535	0.00547928	0.0688912	0
PD40101b_lo0005	0.794301	0.014733	0.0684469	0.00189278	0.120626	0
PD40101b_lo0007	0.83704	0.0104564	0.054763	0.00327869	0.0944617	0
PD40101b_lo0008	0.837549	0.0221231	0.0397016	0.000857486	0.0996399	0.000128623
PD40101b_lo0010	0.8192	0.017316	0.0608098	0.00269926	0.0998217	0.000152788
PD40101b_lo0012	0.827546	0.0212505	0.0583724	0.00500639	0.0876651	0.000159778
PD40101b_lo0014	0.852539	0.0129003	0.0581787	0.000152968	0.0761779	5.09892e-05
PD40101b_lo0015	0.846321	0.0193839	0.0521361	0.00300785	0.0790397	0.000111402
PD40101b_lo0016	0.851841	0.0104071	0.0594694	0.00548948	0.0727928	0
PD40101b_lo0018	0.817478	0.0138496	0.0720354	0.00283186	0.0937611	4.42478e-05
PD40101b_lo0019	0.833237	0.0118088	0.0691244	0.0015121	0.0842454	7.20046e-05
PD40101b_lo0020	0.832742	0.0112073	0.0696553	0.00283728	0.083487	7.0932e-05
PD40101c_lo0003	0.474639	0.0591644	0.13238	0.000310411	0.332243	0.00126234
PD40101c_lo0005	0.46961	0.0608409	0.132259	0.000409979	0.335568	0.00131193
PD40101c_lo0007	0.46746	0.0613548	0.132761	0.00049133	0.336602	0.00133069
PD40101c_lo0008	0.4676	0.0613929	0.132577	0.00034894	0.336747	0.00133418
PD40101c_lo0009	0.4657	0.0610142	0.133651	0.00030426	0.338012	0.00131846
PD40102b_lo0001	0.111782	0.31815	0.0854055	0.280618	0.203347	0.000697188
PD40102b_lo0002	0.0380593	0.428612	0.207655	0.123141	0.19677	0.00576225
PD40102b_lo0007	0.128477	0.36268	0.137367	0.148839	0.221394	0.00124271
PD40102b_lo0008	0.058684	0.367566	0.0857419	0.311693	0.175437	0.000878503
PD40102b_lo0009	0.0429661	0.385641	0.134044	0.1674	0.265547	0.00440201
PD40102b_lo0011	0.0461218	0.418385	0.0866287	0.212401	0.233737	0.0027272
PD40102b_lo0012	0.0524289	0.416321	0.100489	0.172319	0.255184	0.00325829
PD40102b_lo0013	0.157112	0.243045	0.147089	0.212974	0.239104	0.000675752
PD40102b_lo0015	0.0787921	0.442786	0.129585	0.181303	0.16603	0.00150411
PD40102b_lo0016	0.0588612	0.361233	0.141171	0.14256	0.287469	0.00870633
PD40103a_lo0002	0.357478	0.0304326	0.125687	0.158198	0.326666	0.00153862
PD40103a_lo0003	0.368297	0.0306984	0.128608	0.16335	0.307296	0.00175062
PD40103a_lo0004	0.365276	0.0304328	0.130296	0.178025	0.294232	0.00173784
PD40103a_lo0007	0.373632	0.0310731	0.130582	0.154254	0.308676	0.00178219
PD40103a_lo0009	0.389423	0.032719	0.110443	0.141137	0.324631	0.00164708
PD40103a_lo0010	0.394575	0.0334333	0.112854	0.130757	0.326724	0.001656
PD40103a_lo0011	0.374687	0.0322411	0.125787	0.143464	0.322179	0.00164152
PD40103a_lo0012	0.379444	0.0318024	0.116815	0.158019	0.312286	0.00163316
PD40103a_lo0013	0.379836	0.0321245	0.115243	0.150516	0.320651	0.00162935
PD40103a_lo0015	0.349942	0.0303778	0.1249	0.155062	0.338191	0.0015277
PD40103b_lo0001	0.668677	0.0142065	0.0324604	0.0437933	0.240701	0.000161897
PD40103b_lo0004	0.620417	0.0130938	0.0259579	0.123541	0.216806	0.000183773
PD40103b_lo0012	0.631015	0.0195663	0.0406592	0.0727147	0.235941	0.000104076
PD40103b_lo0013	0.644473	0.0191932	0.0378081	0.0729415	0.225475	0.000108436
PD40103b_lo0015	0.661248	0.0104064	0.028993	0.113849	0.185245	0.000258866
PD40103b_lo0018	0.647669	0.0195925	0.0380326	0.0778497	0.216745	0.000111532
PD40103b_lo0037	0.696623	0.00484862	0.0281333	0.0820319	0.188194	0.000169138
PD40103b_lo0039	0.715282	0.0111378	0.0292514	0.0923853	0.151885	5.86201e-05
PD40103b_lo0040	0.778552	0.0125423	0.0274073	0.0381578	0.143274	6.63614e-05
PD40103b_lo0045	0.705365	0.00207532	0.0342428	0.122078	0.136056	0.000183117
PD40103b_lo0047	0.624605	0.0174891	0.0193696	0.0847375	0.253535	0.000263277
PD47719a_lo0004	0.163005	0.339529	0.400754	0	0.0928116	0.00389965
PD47719a_lo0005	0.155074	0.189935	0.383631	0.264504	0.00601906	0.000835981
PD47719a_lo0006	0.212683	0.199918	0.495162	0.0753552	0.0152357	0.00164711
PD47719a_lo0007	0.267077	0.112933	0.481785	0.0994991	0.0368852	0.00182149
PD47719a_lo0008	0.211128	0.169241	0.489528	0.113603	0.0148085	0.00169241
PD47719a_lo0009	0.274953	0.164142	0.468354	0.0481428	0.04337	0.00103756
PD47719a_lo0011	0.183452	0.294595	0.42704	0.0517316	0.0415882	0.00159397
PD47719a_lo0012	0.114056	0.271218	0.336496	0.269671	0.00742498	0.00113437
PD47719b_lo0001	0.251027	0.191353	0.431302	0.0343041	0.0900482	0.00196534
PD47719b_lo0002	0.227848	0.203544	0.387004	0.0658228	0.113418	0.00236287
PD47719b_lo0003	0.201222	0.229431	0.405266	0.0797681	0.0830591	0.00125372
PD47719b_lo0004	0.225641	0.145788	0.456557	0.131136	0.039707	0.00117216
PD47719b_lo0005	0.159312	0.240994	0.371938	0.201459	0.0200829	0.00621398
PD47719b_lo0017	0.184791	0.310393	0.405196	0.0315589	0.0656527	0.00240811
PD47719b_lo0019	0.131166	0.272116	0.424786	0.155422	0.0142682	0.00224215
PD47719b_lo0020	0.15499	0.328852	0.390124	0.0745863	0.0483454	0.00310238
PD47719b_lo0021	0.149408	0.247994	0.379633	0.186473	0.0335308	0.00296141
PD47719b_lo0022	0.175386	0.192985	0.401532	0.218365	0.00885909	0.00287322
PD47719b_lo0024	0.173199	0.335892	0.352727	0	0.134949	0.00323232
PD47719b_lo0025	0.189059	0.278678	0.414121	0.0297693	0.0858791	0.00249377
PD47719c_lo0001	0.0676605	0.16989	0.5227	0.0674606	0.0858844	0.086404
PD47719c_lo0002	0.0676605	0.16989	0.5227	0.0674606	0.0858844	0.086404
PD47719d_lo0001	0.0693552	0.162939	0.524189	0.0664208	0.0930288	0.0840669
PD47719d_lo0002	0.0697412	0.163299	0.520437	0.0649235	0.0988033	0.0827959
PD47719d_lo0003	0.066384	0.169309	0.522432	0.0686826	0.087389	0.0858037
PD47719d_lo0004	0.0672054	0.168151	0.521521	0.0664564	0.0916831	0.0849823
PD47719d_lo0005	0.0673337	0.167342	0.524575	0.0678101	0.0873035	0.085636
PD47719d_lo0006	0.0664481	0.170268	0.521234	0.0670802	0.0892032	0.0857662
PD47720b_lo0002	0.567568	0.0784716	0.0193849	0.118322	0.207642	0.00861137
PD47720b_lo0003	0.55698	0.0448703	0.0256198	0.11716	0.2498	0.00556952
PD47720b_lo0005	0.610862	0.0944813	0.0209146	0.0533834	0.206708	0.0136505
PD47720b_lo0006	0.634119	0.0695091	0.0104773	0.0867288	0.188203	0.0109624
PD47720b_lo0007	0.52651	0.0936447	0.0136587	0.149263	0.20467	0.0122542
PD47720b_lo0008	0.524965	0.0996542	0.0186722	0.15778	0.186272	0.0126556
PD47720b_lo0009	0.594126	0.0638417	0.0801179	0.0607549	0.188111	0.013049
PD47720b_lo0010	0.61364	0.0957536	0.0150568	0.0538798	0.207843	0.0138267
PD47720b_lo0011	0.550089	0.0847779	0	0.123523	0.230741	0.01087
PD47721a_lo0001	0.436082	0.0256942	0.146885	0.00457162	0.38609	0.000677277
PD47721a_lo0005	0.436594	0.0303216	0.134228	0.00245596	0.395598	0.000802909
PD47721a_lo0006	0.433925	0.0291772	0.139341	0.00341092	0.393409	0.000737497
PD47721b_lo0001	0.639163	0.0209209	0.112132	0	0.226415	0.00136866
PD47721b_lo0002	0.604467	0.0114007	0.158834	0.00333488	0.221111	0.00085311
PD47721b_lo0003	0.669693	0.00860504	0.112023	0	0.209363	0.000315781
PD47721b_lo0005	0.637861	0.0120549	0.121881	0.0053266	0.222456	0.000420521
PD47721b_lo0006	0.628851	0.0102066	0.108932	0	0.251763	0.000247433
PD47721c_lo0001	0.407702	0.0253853	0.219835	0.00512436	0.338247	0.00370531
PD47721c_lo0002	0.430238	0.0228198	0.209561	0.00286165	0.331144	0.00337528
PD47721c_lo0003	0.403721	0.0248941	0.22706	0.000436738	0.340307	0.00358126
PD47721c_lo0004	0.409323	0.025644	0.218937	0.00518379	0.337221	0.00369149
PD47722a_lo0001	0.0381716	0.251645	0.65155	0.0174704	0.0408041	0.00035898
PD47722a_lo0002	0.00597989	0.365724	0.628296	0	0	0
PD47722a_lo0003	0.0215868	0.329689	0.634567	0.013737	0	0.000420521
PD47722b_lo0002	0.000670129	0.48065	0.516669	0	0.00150779	0.000502597
PD47722b_lo0003	0.0432825	0.338004	0.615712	0	0.00225169	0.000750563

### Sheet: Exposures Indels
Sample	MMR-1	MMR-2	MMR-3	MMR-4	MMR-5	MMR-6
PD40099b_lo0001	0.00250941	0.818068	0.0351317	0.00125471	0.0376412	0.105395
PD40099b_lo0002	0.000468604	0.923618	0.0215558	0	0.0149953	0.0393627
PD40099b_lo0004	0	0.975036	0.012242	0	0.0103217	0.00240038
PD40099b_lo0006	0	0.956262	0.0134875	0	0.00751445	0.022736
PD40099b_lo0008	0	0.98327	0.0135536	0	0.00317662	0
PD40101b_lo0001	0.225239	0.413776	0.0155857	0.00100553	0.311714	0.0326797
PD40101b_lo0002	0.230567	0.390756	0.0173319	0.00105042	0.328782	0.0315126
PD40101b_lo0003	0.198378	0.389749	0.0136431	0.000737463	0.379056	0.0184366
PD40101b_lo0004	0.340357	0.220421	0.0226904	0.00324149	0.401945	0.0113452
PD40101b_lo0005	0.204046	0.313544	0.0189094	0.000879507	0.458663	0.00395778
PD40101b_lo0007	0.264142	0.273492	0.0187003	0.00140252	0.44086	0.00140252
PD40101b_lo0008	0.192803	0.421921	0.00990426	0.000330142	0.339386	0.0356553
PD40101b_lo0010	0.205205	0.359215	0.0166382	0.000853242	0.370307	0.0477816
PD40101b_lo0012	0.199314	0.42306	0.0154308	0.00171453	0.312473	0.0480069
PD40101b_lo0014	0.268384	0.336554	0.0198604	0	0.354804	0.0203972
PD40101b_lo0015	0.223206	0.422321	0.0152409	0.000983284	0.308751	0.0294985
PD40101b_lo0016	0.294702	0.298013	0.0218543	0.00264901	0.37351	0.00927152
PD40101b_lo0018	0.233038	0.326591	0.0223346	0.000842815	0.39528	0.0219132
PD40101b_lo0019	0.255728	0.299335	0.022912	0.000739098	0.382853	0.0384331
PD40101b_lo0020	0.260773	0.288262	0.0237741	0.00148588	0.387073	0.038633
PD40101c_lo0003	0.039264	0.405938	0.0119225	5.73197e-05	0.407199	0.135618
PD40101c_lo0005	0.0380915	0.408831	0.0116777	5.56081e-05	0.402825	0.13852
PD40101c_lo0007	0.0376421	0.409758	0.0116459	5.51937e-05	0.40159	0.139309
PD40101c_lo0008	0.0376555	0.409677	0.0116118	5.52944e-05	0.401438	0.139563
PD40101c_lo0009	0.037589	0.408274	0.011726	5.47945e-05	0.404055	0.138301
PD40102b_lo0001	0.00365331	0.854245	0.00302343	0.0137314	0.0976316	0.0277148
PD40102b_lo0002	0.000821229	0.76595	0.00487605	0.00400349	0.062824	0.161525
PD40102b_lo0007	0.00360815	0.847555	0.00423958	0.00631427	0.092459	0.0458236
PD40102b_lo0008	0.00169062	0.875909	0.00270499	0.0134404	0.0747253	0.03153
PD40102b_lo0009	0.000987508	0.760579	0.00345628	0.00597442	0.0936158	0.135387
PD40102b_lo0011	0.00116189	0.834043	0.00225923	0.00768138	0.0832042	0.0716499
PD40102b_lo0012	0.00127204	0.805146	0.00254409	0.0060133	0.088118	0.0969066
PD40102b_lo0013	0.00625279	0.795742	0.00640167	0.0126545	0.139943	0.0390055
PD40102b_lo0015	0.00185667	0.879967	0.00343483	0.00649833	0.0589491	0.0492945
PD40102b_lo0016	0.0012844	0.65189	0.00334722	0.00467053	0.0927101	0.246098
PD40103a_lo0002	0.0354352	0.249768	0.0135117	0.0235793	0.479136	0.198569
PD40103a_lo0003	0.0364476	0.251412	0.0137109	0.0241835	0.449635	0.224611
PD40103a_lo0004	0.0368792	0.254523	0.0142488	0.026961	0.439687	0.227701
PD40103a_lo0007	0.036655	0.252459	0.013823	0.0226945	0.448112	0.226257
PD40103a_lo0009	0.0374669	0.260692	0.0114621	0.0204169	0.462354	0.207608
PD40103a_lo0010	0.037616	0.264097	0.0116345	0.0187009	0.461099	0.206852
PD40103a_lo0011	0.0364594	0.259594	0.0132704	0.0209317	0.463438	0.206307
PD40103a_lo0012	0.037409	0.259753	0.0124454	0.0234352	0.45575	0.211208
PD40103a_lo0013	0.0369282	0.258999	0.0121899	0.0220135	0.462068	0.207802
PD40103a_lo0015	0.0342817	0.246187	0.0132641	0.0228117	0.489619	0.193836
PD40103b_lo0001	0.116263	0.204283	0.00588374	0.0115321	0.61944	0.0425983
PD40103b_lo0004	0.11488	0.200969	0.00513113	0.0344926	0.595211	0.0493158
PD40103b_lo0012	0.103884	0.267266	0.00726994	0.0179835	0.575665	0.0279319
PD40103b_lo0013	0.109221	0.269672	0.00696721	0.0186475	0.565574	0.029918
PD40103b_lo0015	0.137645	0.179913	0.00650289	0.0357659	0.571893	0.0682803
PD40103b_lo0018	0.111159	0.278965	0.0070543	0.0200941	0.551518	0.0312099
PD40103b_lo0037	0.162341	0.0941487	0.00703916	0.0285966	0.649802	0.058073
PD40103b_lo0039	0.172922	0.223278	0.00760095	0.0337292	0.544418	0.0180523
PD40103b_lo0040	0.189189	0.252973	0.00702703	0.0140541	0.516216	0.0205405
PD40103b_lo0045	0.209345	0.0509709	0.0109223	0.0546117	0.598908	0.0752427
PD40103b_lo0047	0.0989822	0.229495	0.00319298	0.0201557	0.59529	0.0528837
PD47719a_lo0004	0.00457298	0.799778	0.0123594	0	0.0390557	0.144234
PD47719a_lo0005	0.00877881	0.882113	0.0233579	0.0222605	0.0048597	0.0586299
PD47719a_lo0006	0.0107864	0.837161	0.0271399	0.00556715	0.0111343	0.108212
PD47719a_lo0007	0.0200458	0.704467	0.0389462	0.0114548	0.0412371	0.183849
PD47719a_lo0008	0.0121457	0.802429	0.0303644	0.0097166	0.0125506	0.132794
PD47719a_lo0009	0.016428	0.825611	0.0307498	0.0042123	0.0387532	0.084246
PD47719a_lo0011	0.00645837	0.879211	0.0165823	0.00279281	0.0221679	0.0727876
PD47719a_lo0012	0.00455927	0.900111	0.0146449	0.0163028	0.00428295	0.0600995
PD47719b_lo0001	0.0122093	0.77093	0.0226744	0.00261628	0.0648256	0.126744
PD47719b_lo0002	0.0101574	0.758507	0.0185373	0.00457085	0.0751651	0.133062
PD47719b_lo0003	0.0088249	0.841849	0.0195077	0.00534138	0.0543428	0.0701347
PD47719b_lo0004	0.0148771	0.797057	0.0326649	0.0129366	0.0388098	0.103655
PD47719b_lo0005	0.00547917	0.685206	0.013853	0.0104414	0.0102347	0.274785
PD47719b_lo0017	0.00597388	0.842734	0.0144485	0.0015282	0.0318144	0.103501
PD47719b_lo0019	0.00490133	0.85296	0.0174126	0.00889978	0.0079969	0.107829
PD47719b_lo0020	0.00476506	0.834017	0.0128392	0.00344143	0.0218398	0.123097
PD47719b_lo0021	0.00584214	0.799254	0.0159105	0.0109385	0.0191423	0.148912
PD47719b_lo0022	0.00845503	0.767294	0.0209454	0.0157571	0.00634128	0.181207
PD47719b_lo0024	0.00494148	0.803251	0.0109233	0	0.0576073	0.123277
PD47719b_lo0025	0.00664084	0.817008	0.0158642	0.00166021	0.0448257	0.114001
PD47719c_lo0001	0.000519049	0.109969	0.00439462	0.000761272	0.00993114	0.874425
PD47719c_lo0002	0.000518941	0.109981	0.0043937	0.000761114	0.00992908	0.874416
PD47719d_lo0001	0.000553557	0.108428	0.00453224	0.000795738	0.0110365	0.874654
PD47719d_lo0002	0.00055348	0.110004	0.00456621	0.000761035	0.0118652	0.87225
PD47719d_lo0003	0.000484094	0.110304	0.004426	0.000795297	0.0101314	0.873859
PD47719d_lo0004	0.00051869	0.110481	0.00446074	0.000760746	0.0107542	0.873025
PD47719d_lo0005	0.000518708	0.109309	0.00446089	0.000795352	0.0101667	0.874749
PD47719d_lo0006	0.00048401	0.110838	0.00439067	0.000760588	0.0103717	0.873155
PD47720b_lo0002	0.0263661	0.30208	0.000985107	0.00828649	0.142841	0.519441
PD47720b_lo0003	0.0361326	0.241215	0.00179733	0.0114038	0.239851	0.4696
PD47720b_lo0005	0.020831	0.267294	0.000724073	0.0027292	0.104489	0.603932
PD47720b_lo0006	0.0269525	0.244709	0.000482526	0.00551458	0.118357	0.603984
PD47720b_lo0007	0.0192316	0.282906	0.000556817	0.00818092	0.110507	0.578618
PD47720b_lo0008	0.0186471	0.293219	0.000698238	0.00841993	0.0979176	0.581098
PD47720b_lo0009	0.0231073	0.205534	0.00340529	0.00352691	0.10824	0.656187
PD47720b_lo0010	0.020677	0.267801	0.00050025	0.00272358	0.103885	0.604413
PD47720b_lo0011	0.0217628	0.278172	0	0.00736337	0.135268	0.557434
PD47721a_lo0001	0.0469799	0.229408	0.0170836	0.00076266	0.615619	0.0901464
PD47721a_lo0005	0.0440312	0.253219	0.0146241	0.000317914	0.589254	0.0985535
PD47721a_lo0006	0.0445498	0.248183	0.0154818	0.000473934	0.596682	0.0946288
PD47721b_lo0001	0.0831202	0.227195	0.0157715	0	0.436488	0.237425
PD47721b_lo0002	0.0986452	0.155377	0.0279424	0.00084674	0.53387	0.183319
PD47721b_lo0003	0.132915	0.141811	0.0240712	0	0.613815	0.0873888
PD47721b_lo0005	0.113004	0.177815	0.0232655	0.00124636	0.583299	0.101371
PD47721b_lo0006	0.111274	0.149707	0.0208638	0	0.659224	0.0589312
PD47721c_lo0001	0.0324853	0.167788	0.0190286	0.000525652	0.39918	0.380992
PD47721c_lo0002	0.0365587	0.1604	0.019373	0.000312467	0.415998	0.367358
PD47721c_lo0003	0.0326882	0.166745	0.0199434	0	0.406892	0.373731
PD47721c_lo0004	0.032701	0.169584	0.0189708	0.000524054	0.398281	0.379939
PD47722a_lo0001	0.00176243	0.918223	0.0310187	0.0012337	0.0266126	0.0211491
PD47722a_lo0002	0.000146714	0.977846	0.022007	0	0	0
PD47722a_lo0003	0.000819538	0.954762	0.0240944	0.00065563	0	0.0196689
PD47722b_lo0002	0	0.9693	0.0136444	0	0.000545777	0.0165098
PD47722b_lo0003	0.00140607	0.940945	0.0224972	0	0.00112486	0.034027

### Sheet: Mutation counts per signature a
Sample	MMR-1 SBS	MMR-2 SBS	MMR-3 SBS	MMR-4 SBS	MMR-5 SBS	MMR-6 SBS	MMR-1 Indel	MMR-2 Indel	MMR-3 Indel	MMR-4 Indel	MMR-5 Indel	MMR-6 Indel
PD40099b_lo0001	76	264	859	19	67	2	2	652	28	1	30	84
PD40099b_lo0002	47	796	1407	0	72	2	1	1971	46	0	32	84
PD40099b_lo0004	0	1640	1568	0	98	0	0	4062	51	0	43	10
PD40099b_lo0006	0	2004	2158	0	87	3	0	4963	70	0	39	118
PD40099b_lo0008	0	1874	1961	0	34	0	0	4643	64	0	15	0
PD40101b_lo0001	14987	333	936	58	1400	2	448	823	31	2	620	65
PD40101b_lo0002	14685	301	1018	48	1415	2	439	744	33	2	626	60
PD40101b_lo0003	18015	427	1131	42	2323	1	538	1057	37	2	1028	50
PD40101b_lo0004	14056	110	869	89	1119	0	420	272	28	4	496	14
PD40101b_lo0005	15527	288	1338	37	2358	0	464	713	43	2	1043	9
PD40101b_lo0007	18892	236	1236	74	2132	0	565	585	40	3	943	3
PD40101b_lo0008	19535	516	926	20	2324	3	584	1278	30	1	1028	108
PD40101b_lo0010	16085	340	1194	53	1960	3	481	842	39	2	868	112
PD40101b_lo0012	15538	399	1096	94	1646	3	465	987	36	4	729	112
PD40101b_lo0014	16720	253	1141	3	1494	1	500	627	37	0	661	38
PD40101b_lo0015	15194	348	936	54	1419	2	454	859	31	2	628	60
PD40101b_lo0016	14897	182	1040	96	1273	0	445	450	33	4	564	14
PD40101b_lo0018	18475	313	1628	64	2119	1	553	775	53	2	938	52
PD40101b_lo0019	11572	164	960	21	1170	1	346	405	31	1	518	52
PD40101b_lo0020	11740	158	982	40	1177	1	351	388	32	2	521	52
PD40101c_lo0003	22936	2859	6397	15	16055	61	685	7082	208	1	7104	2366
PD40101c_lo0005	22909	2968	6452	20	16370	64	685	7352	210	1	7244	2491
PD40101c_lo0007	22834	2997	6485	24	16442	65	682	7424	211	1	7276	2524
PD40101c_lo0008	22781	2991	6459	17	16406	65	681	7409	210	1	7260	2524
PD40101c_lo0009	22959	3008	6589	15	16664	65	686	7451	214	1	7374	2524
PD40102b_lo0001	962	2738	735	2415	1750	6	29	6781	24	109	775	220
PD40102b_lo0002	535	6025	2919	1731	2766	81	16	14923	95	78	1224	3147
PD40102b_lo0007	1344	3794	1437	1557	2316	13	40	9396	47	70	1025	508
PD40102b_lo0008	668	4184	976	3548	1997	10	20	10362	32	159	884	373
PD40102b_lo0009	693	6220	2162	2700	4283	71	20	15404	70	121	1896	2742
PD40102b_lo0011	575	5216	1080	2648	2914	34	18	12921	35	119	1289	1110
PD40102b_lo0012	708	5622	1357	2327	3446	44	22	13925	44	104	1524	1676
PD40102b_lo0013	1395	2158	1306	1891	2123	6	42	5345	43	85	940	262
PD40102b_lo0015	681	3827	1120	1567	1435	13	20	9479	37	70	635	531
PD40102b_lo0016	1102	6763	2643	2669	5382	163	33	16749	86	120	2382	6323
PD40103a_lo0002	17890	1523	6290	7917	16348	77	535	3771	204	356	7234	2998
PD40103a_lo0003	17672	1473	6171	7838	14745	84	529	3649	199	351	6526	3260
PD40103a_lo0004	17656	1471	6298	8605	14222	84	528	3644	204	386	6295	3260
PD40103a_lo0007	17820	1482	6228	7357	14722	85	533	3671	201	330	6516	3290
PD40103a_lo0009	17496	1470	4962	6341	14585	74	523	3639	160	285	6454	2898
PD40103a_lo0010	17632	1494	5043	5843	14600	74	527	3700	163	262	6460	2898
PD40103a_lo0011	17804	1532	5977	6817	15309	78	533	3795	194	306	6775	3016
PD40103a_lo0012	17193	1441	5293	7160	14150	74	514	3569	171	322	6262	2902
PD40103a_lo0013	17251	1459	5234	6836	14563	74	515	3612	170	307	6444	2898
PD40103a_lo0015	17867	1551	6377	7917	17267	78	535	3842	207	356	7641	3025
PD40103b_lo0001	16521	351	802	1082	5947	4	494	868	25	49	2632	181
PD40103b_lo0004	13504	285	565	2689	4719	4	403	705	18	121	2088	173
PD40103b_lo0012	18189	564	1172	2096	6801	3	543	1397	38	94	3009	146
PD40103b_lo0013	17830	531	1046	2018	6238	3	533	1316	34	91	2760	146
PD40103b_lo0015	12772	201	560	2199	3578	5	381	498	18	99	1583	189
PD40103b_lo0018	17421	527	1023	2094	5830	3	520	1305	33	94	2580	146
PD40103b_lo0037	12356	86	499	1455	3338	3	369	214	16	65	1477	132
PD40103b_lo0039	12202	190	499	1576	2591	1	364	470	16	71	1146	38
PD40103b_lo0040	11732	189	413	575	2159	1	350	468	13	26	955	38
PD40103b_lo0045	11556	34	561	2000	2229	3	345	84	18	90	987	124
PD40103b_lo0047	16607	465	515	2253	6741	7	496	1150	16	101	2983	265
PD47719a_lo0004	1254	2612	3083	0	714	30	37	6471	100	0	316	1167
PD47719a_lo0005	1855	2272	4589	3164	72	10	56	5627	149	142	31	374
PD47719a_lo0006	1033	971	2405	366	74	8	31	2406	78	16	32	311
PD47719a_lo0007	1173	496	2116	437	162	8	35	1230	68	20	72	321
PD47719a_lo0008	998	800	2314	537	70	8	30	1982	75	24	31	328
PD47719a_lo0009	1325	791	2257	232	209	5	39	1960	73	10	92	200
PD47719a_lo0011	1266	2033	2947	357	287	11	37	5037	95	16	127	417
PD47719a_lo0012	1106	2630	3263	2615	72	11	33	6515	106	118	31	435
PD47719b_lo0001	1405	1071	2414	192	504	11	42	2652	78	9	223	436
PD47719b_lo0002	1350	1206	2293	390	672	14	40	2987	73	18	296	524
PD47719b_lo0003	1284	1464	2586	509	530	8	38	3625	84	23	234	302
PD47719b_lo0004	3080	1990	6232	1790	542	16	92	4929	202	80	240	641
PD47719b_lo0005	1769	2676	4130	2237	223	69	53	6628	134	101	99	2658
PD47719b_lo0017	1458	2449	3197	249	518	19	43	6066	104	11	229	745
PD47719b_lo0019	1287	2670	4168	1525	140	22	38	6613	135	69	62	836
PD47719b_lo0020	1199	2544	3018	577	374	24	36	6301	97	26	165	930
PD47719b_lo0021	1564	2596	3974	1952	351	31	47	6430	128	88	154	1198
PD47719b_lo0022	1465	1612	3354	1824	74	24	44	3993	109	82	33	943
PD47719b_lo0024	1286	2494	2619	0	1002	24	38	6177	84	0	443	948
PD47719b_lo0025	1213	1788	2657	191	551	16	36	4429	86	9	243	618
PD47719c_lo0001	1693	4251	13079	1688	2149	2162	15	3178	127	22	287	25270
PD47719c_lo0002	1693	4251	13079	1688	2149	2162	15	3179	127	22	287	25275
PD47719d_lo0001	1749	4109	13219	1675	2346	2120	16	3134	131	23	319	25281
PD47719d_lo0002	1795	4203	13395	1671	2543	2131	16	3180	132	22	343	25215
PD47719d_lo0003	1675	4272	13182	1733	2205	2165	14	3190	128	23	293	25272
PD47719d_lo0004	1705	4266	13231	1686	2326	2156	15	3195	129	22	311	25247
PD47719d_lo0005	1696	4215	13213	1708	2199	2157	15	3161	129	23	294	25296
PD47719d_lo0006	1682	4310	13194	1698	2258	2171	14	3206	127	22	300	25256
PD47720b_lo0002	15225	2105	520	3174	5570	231	455	5213	17	143	2465	8964
PD47720b_lo0003	19501	1571	897	4102	8746	195	583	3892	29	184	3870	7577
PD47720b_lo0005	12530	1938	429	1095	4240	280	374	4799	13	49	1876	10843
PD47720b_lo0006	13073	1433	216	1788	3880	226	391	3550	7	80	1717	8762
PD47720b_lo0007	14995	2667	389	4251	5829	349	449	6605	13	191	2580	13509
PD47720b_lo0008	15182	2882	540	4563	5387	366	454	7139	17	205	2384	14148
PD47720b_lo0009	12703	1365	1713	1299	4022	279	380	3380	56	58	1780	10791
PD47720b_lo0010	12471	1946	306	1095	4224	281	372	4818	9	49	1869	10874
PD47720b_lo0011	13360	2059	0	3000	5604	264	399	5100	0	135	2480	10220
PD47721a_lo0001	10302	607	3470	108	9121	16	308	1504	112	5	4036	591
PD47721a_lo0005	9244	642	2842	52	8376	17	277	1593	92	2	3707	620
PD47721a_lo0006	9414	633	3023	74	8535	16	282	1571	98	3	3777	599
PD47721b_lo0001	6538	214	1147	0	2316	14	195	533	37	0	1024	557
PD47721b_lo0002	7794	147	2048	43	2851	11	233	367	66	2	1261	433
PD47721b_lo0003	8483	109	1419	0	2652	4	254	271	46	0	1173	167
PD47721b_lo0005	9101	172	1739	76	3174	6	272	428	56	3	1404	244
PD47721b_lo0006	10166	165	1761	0	4070	4	304	409	57	0	1801	161
PD47721c_lo0001	10343	644	5577	130	8581	94	309	1596	181	5	3797	3624
PD47721c_lo0002	11727	622	5712	78	9026	92	351	1540	186	3	3994	3527
PD47721c_lo0003	9244	570	5199	10	7792	82	277	1413	169	0	3448	3167
PD47721c_lo0004	10423	653	5575	132	8587	94	312	1618	181	5	3800	3625
PD47722a_lo0001	319	2103	5445	146	341	3	10	5210	176	7	151	120
PD47722a_lo0002	44	2691	4623	0	0	0	1	6665	150	0	0	0
PD47722a_lo0003	154	2352	4527	98	0	3	5	5825	147	4	0	120
PD47722b_lo0002	4	2869	3084	0	9	3	0	7104	100	0	4	121
PD47722b_lo0003	173	1351	2461	0	9	3	5	3346	80	0	4	121
